# Directional branch migration remodels the meiotic Holliday junction landscape

**DOI:** 10.64898/2026.04.08.717233

**Authors:** Martin Xaver, Anura Shodhan, Nataliia Kashko, Michael Lichten, Joao Matos

**Affiliations:** Max Perutz Labs, Vienna BioCenter, A-1030 Vienna, Austria; University of Vienna, Vienna, Austria; Laboratory of Biochemistry and Molecular Biology, Center for Cancer Research, National Cancer Institute, NIH, Bethesda, MD 20892, USA; Vienna BioCenter PhD Program, a Doctoral School of the University of Vienna and the Medical University of Vienna, A-1030 Vienna, Austria

**Keywords:** Holliday junction pulldown, HJSeq, Holliday junction profiles, budding yeast, meiosis, pachytene, homologous recombination, crossover, ZMM proteins, Bloom’s helicase, DNA repair

## Abstract

Holliday junctions (HJs) are four-way branched DNA intermediates in double strand break (DSB) repair by homologous recombination. During meiosis, HJs are resolved predominantly as crossovers that are necessary for correct chromosome segregation. However, the genome-wide behavior of meiotic HJs has remained inaccessible without direct mapping. By a HJ-binding peptide approach (HJSeq), we capture the genome-wide distribution of these crucial intermediates for the first time. We show that during pachytene, the stage before crossover formation, HJs undergo sustained directional branch migration, reorganizing the HJ-landscape in a transcription-linked manner, away from DSB sites towards convergent transcription sites. The presented findings establish pachytene as an active remodeling phase in which HJ branch-migration accommodates an active chromatin environment to support regulated crossover formation and faithful chromosome segregation.

**Highlights:**

1. HJSeq enables genome-wide mapping of meiotic Holliday junctions
2. HJ formation propensity is determined by DSB hotspot strength
3. Meiotic HJs undergo long-range, transcription-linked branch migration
4. Directional HJ migration away from DSB sites is facilitated by the ZMM pathway
