## Supplementary material for "Directional branch migration remodels the meiotic Holliday junction landscape": Data S1

### Sheet: Sheet1
Data S1. HJSeq Experiments, Query-Reference pairs
		Obtained from denoised (Gaussian s=400nt), 150nt binned data				Query and Reference derived from same time course set unless noted			Samples from 9 time course experiments (A-I)
Experiment	Profiles (Workflow V2RC7.5)	Baseline (snt cov)	Cutoff (snt cov)	Std.dev (snt cov)		Query strain/sample	Time Course	Reference strain/sample (spo11)	Time Course	Query library/sample name(s)	Reference library/sample name(s)
wild-type 4hrs (cal)	ex.HJ_BR1_ELqvsELr_13_4..14_35.ntc.ex.psor.bin150.g400	-0.423608	-0.827432	0.403824		YJM15213 (4hrs)	D	YJM15214 (3.5hrs)	D	EL..13_4..291042_S9_R1_001, W..13_4..291034_S1_R1_001	EL..14_35..291045_S12_R1_001, W..14_35..291037_S4_R1_001
wild-type 4.5hrs (cal)	ex.HJ_BR1_ELqvsELr_13_45..14_4.ntc.ex.psor.bin150.g400	-0.30041	-0.678841	0.378432		YJM15213 (4.5hrs)	D	YJM15214 (4hrs)	D	EL..13_45..291043_S10_R1_001, W..13_45..291035_S2_R1_001	EL..14_4..291046_S13_R1_001, W..14_4..291038_S5_R1_001
wild-type 5hrs (cal)	ex.HJ_BR1_ELqvsELr_13_5..14_45.ntc.ex.psor.bin150.g400	-0.0429221	-0.411232	0.36831		YJM15213 (5hrs)	D	YJM15214 (4.5hrs)	D	EL..13_5..291044_S11_R1_001, W..13_5..291036_S3_R1_001	EL..14_45..291047_S14_R1_001, W..14_45..291039_S6_R1_001
wild-type 4+4.5 (cal) (merged, averaged)	ex.HJ_BR1_mergeELqELr.wtHJs4.4.5hrs.ntc.ex.psor.bin150.g400	-0.36959	-0.692992	0.323402		YJM15213 (4, 4.5hrs)	D	YJM15214 (3.5, 4hrs)	D	from: EL..13_4, W..13_4, EL..13_45, W..13_45	from: EL..14_35, W..14_35, EL..14_4, W..14_4
dmc1 5hrs (cal)	ex.HJ_BR1_ELqvsELr_83_5..14_4.ntc.ex.psor.bin150.g400	0.102293	-0.403957	0.506251		YJM15383 (5hrs)	F	YJM15214 (4hrs) (different time course)	D	EL..83_5..291048_S15_R1_001, W..83_5..291040_S7_R1_001	EL..14_4..291046_S13_R1_001, W..14_4..291038_S5_R1_001
dmc1 6hrs (cal)	ex.HJ_BR1_ELqvsELr_83_6..14_4.ntc.ex.psor.bin150.g400	0.352005	-0.190352	0.542357		YJM15383 (6hrs)	F	YJM15214 (4hrs) (different time course)	D	EL..83_6..291049_S16_R1_001, W..83_6..291041_S8_R1_001	EL..14_4..291046_S13_R1_001, W..14_4..291038_S5_R1_001
dmc1 5+6hrs (cal) (merged, averaged)	ex.HJ_BR1_mergeELqELr.dmc1HJs5.6hrs.ntc.ex.psor.bin150.g400	0.232654	-0.264711	0.497365		YJM15383 (5, 6hrs)	F	YJM15214 (4hrs) (different time course)	D	from: EL..83_5, W..83_5, EL..83_6, W..83_6	from: EL..14_4, W..14_4 (2x)
spo11 4.5hrs vs spo11 4hrs (cal)	ex.HJ_BR1_ELqvsELr_14_45..14_4.ntc.ex.psor.bin150.g400	-0.011483	-0.298802	0.287319		YJM15214 (4.5hrs)	D	YJM15214 (4hrs)	D	EL..14_45..291047_S14_R1_001, W..14_45..291039_S6_R1_001	EL..14_4..291046_S13_R1_001, W..14_4..291038_S5_R1_001
spo11 4hrs vs spo11 4.5hrs (cal)	ex.HJ_BR1_ELqvsELr_14_4..14_45.ntc.ex.psor.bin150.g400	0.011483	-0.275836	0.287319		YJM15214 (4hrs)	D	YJM15214 (4.5hrs)	D	EL..14_4..291046_S13_R1_001, W..14_4..291038_S5_R1_001	EL..14_45..291047_S14_R1_001, W..14_45..291039_S6_R1_001
spo11 ndt80 4.5hrs vs spo11 4hrs (cal)	ex.HJ_BR1_ELqvsELr_17_45..14_4.ntc.ex.psor.bin150.g400	-0.245058	-0.708819	0.463761		YJM15217 (4.5hrs)	E	YJM15214 (4hrs) (different time course)	D	EL..17_45..292889_S13_R1_001, W..17_45..292881_S5_R1_001	EL..14_4..291046_S13_R1_001, W..14_4..291038_S5_R1_001
spo11 ndt80 7.5hrs vs spo11 3.5hrs (cal)	ex.HJ_BR1_ELqvsELr_17_75..14_35.ntc.ex.psor.bin150.g400	-0.0869427	-0.666354	0.579412		YJM15217 (7.5hrs)	E	YJM15214 (3.5hrs) (different time course)	D	EL..17_75..292892_S16_R1_001, W..17_75..292884_S8_R1_001	EL..14_35..291045_S12_R1_001, W..14_35..291037_S4_R1_001
spo11 ndt80 7.5hrs vs spo11 ndt80 4.5hrs (cal)	ex.HJ_BR1_ELqvsELr_17_75..17_45.ntc.ex.psor.bin150.g400	0.0651662	-0.240639	0.305805		YJM15217 (7.5hrs)	E	YJM15217 (4.5hrs)	E	EL..17_75..292892_S16_R1_001, W..17_75..292884_S8_R1_001	EL..17_45..292889_S13_R1_001, W..17_45..292881_S5_R1_001
ndt80 4.5hrs (cal)	ex.HJ_BR1_ELqvsELr_15_45..17_45.ntc.ex.psor.bin150.g400	0.112692	-0.494586	0.607278		YJM15215 (4.5hrs)	E	YJM15217 (4.5hrs)	E	EL..15_45..292885_S9_R1_001, W..15_45..292877_S1_R1_001	EL..17_45..292889_S13_R1_001, W..17_45..292881_S5_R1_001
ndt80 5.5hrs (cal)	ex.HJ_BR1_ELqvsELr_15_55..17_55.ntc.ex.psor.bin150.g400	0.0141459	-0.693305	0.707451		YJM15215 (5.5hrs)	E	YJM15217 (5.5hrs)	E	EL..15_55..292886_S10_R1_001, W..15_55..292878_S2_R1_001	EL..17_55..292890_S14_R1_001, W..17_55..292882_S6_R1_001
ndt80 6.5hrs (cal)	ex.HJ_BR1_ELqvsELr_15_65..17_65.ntc.ex.psor.bin150.g400	0.387276	-0.580026	0.967302		YJM15215 (6.5hrs)	E	YJM15217 (6.5hrs)	E	EL..15_65..292887_S11_R1_001, W..15_65..292879_S3_R1_001	EL..17_65..292891_S15_R1_001, W..17_65..292883_S7_R1_001
ndt80 7.5hrs (cal)	ex.HJ_BR1_ELqvsELr_15_75..17_75.ntc.ex.psor.bin150.g400	0.464465	-0.910093	1.37456		YJM15215 (7.5hrs)	E	YJM15217 (7.5hrs)	E	EL..15_75..292888_S12_R1_001, W..15_75..292880_S4_R1_001	EL..17_75..292892_S16_R1_001, W..17_75..292884_S8_R1_001
ndt80 6hrs no trioxsalen query and ref (cal)	ex.HJ_O24_ELqvsELr_15_n..17_n.ntc.ex.psor.bin150.g400	0.528772	-0.086726	0.615498		YJM15215 (6hrs) (no trioxsalen)	I	YJM15217 (6hrs) (no trioxsalen)	I	EL..15_n..322800_S11_R1_001, W..15_n..322790_S1_R1_001	EL..17_n..322802_S13_R1_001, W..17_n..322792_S3_R1_001
ndt80 6hrs w/ trioxsalen on query and ref (cal)	ex.HJ_O24_ELqvsELr_15_p..17_p.ntc.ex.psor.bin150.g400	0.153467	-0.53251	0.685977		YJM15215 (6hrs)	I	YJM15217 (6hrs)	I	EL..15_p..322801_S12_R1_001, W..15_p..322791_S2_R1_001	EL..17_p..322803_S14_R1_001, W..17_p..322793_S4_R1_001
zip1 7.5hrs (cal)	ex.HJ_O24_ELqvsELr_86_75..17_p.ntc.ex.zip13.bin150.g400	0.394306	-0.0544063	0.448713		FKY6386 (7.5hrs)	G	YJM15217 (6hrs) (different time course)	I	EL..86_75..322902_S19_R1_001, W..86_75..322892_S9_R1_001	EL..17_p..322803_S14_R1_001, W..17_p..322793_S4_R1_001
zip3 7.5hrs (cal)	ex.HJ_O24_ELqvsELr_27_75..17_p.ntc.ex.zip13.bin150.g400	0.604751	0.0659339	0.538817		FKY4027 (7.5hrs)	G	YJM15217 (6hrs) (different time course)	I	EL..27_75..322903_S20_R1_001, W..27_75..322893_S10_R1_001	EL..17_p..322803_S14_R1_001, W..17_p..322793_S4_R1_001
sgs1-mn ndt80 4.5hrs (cal)	ex.HJ_O24_ELqvsELr_80_45..79_45.ntc.ex.sgs1ndt80.bin150.g400	0.124033	-0.510137	0.634171		YJM16080 (4.5hrs)	H	YJM16079 (4.5hrs)	H	EL..80_45..322896_S13_R1_001, W..80_45..322886_S3_R1_001	EL..79_45..322894_S11_R1_001, W..79_45..322884_S1_R1_001
sgs1-mn ndt80 7.5hrs (cal)	ex.HJ_O24_ELqvsELr_80_75..79_75.ntc.ex.sgs1ndt80.bin150.g400	1.1379	-0.662633	1.80053		YJM16080 (7.5hrs)	H	YJM16079 (7.5hrs)	H	EL..80_75..322897_S14_R1_001, W..80_75..322887_S4_R1_001	EL..79_75..322895_S12_R1_001, W..79_75..322885_S2_R1_001
ndt80 6.5hrs DSBs off (cal)	ex.HJ_O24_ELqvsELr_N47_65r..N69_10r.ntc.ex.N47N69.bin150.g400	0.0736942	-0.534821	0.608516		YJM12947 (+rapa, 6.5hrs)	C	YJM14569 (+rapa, 10hrs)	C	EL..N47_65r..322804_S15_R1_001, W..N47_65r..322794_S5_R1_001	EL..N69_10r..322808_S19_R1_001, W..N69_10r..322798_S9_R1_001
ndt80 10hrs DSBs on (cal)	ex.HJ_O24_ELqvsELr_N47_10..N69_10r.ntc.ex.N47N69.bin150.g400	0.0306482	-1.04908	1.07973		YJM12947 (-rapa, 10hrs)	C	YJM14569 (+rapa, 10hrs)	C	EL..N47_10..322807_S18_R1_001, W..N47_10..322797_S8_R1_001	EL..N69_10r..322808_S19_R1_001, W..N69_10r..322798_S9_R1_001
ndt80 10hrs DSBs off (cal)	ex.HJ_O24_ELqvsELr_N47_10r..N69_10r.ntc.ex.N47N69.bin150.g400	0.295263	-0.768159	1.06342		YJM12947 (+rapa, 10hrs)	C	YJM14569 (+rapa, 10hrs)	C	EL..N47_10r..322805_S16_R1_001, W..N47_10r..322795_S6_R1_001	EL..N69_10r..322808_S19_R1_001, W..N69_10r..322798_S9_R1_001
ndt80 10hrs DSBs off, Yen1-on on (cal)	ex.HJ_O24_ELqvsELr_N47_10rE..N69_10rE.ntc.ex.N47N69.bin150.g400	0.154381	-0.42459	0.578972		YJM12947 (+rapa, +estradiol, 10hrs)	C	YJM14569 (+rapa, +estradiol, 10hrs)	C	EL..N47_10rE..322806_S17_R1_001, W..N47_10rE..322796_S7_R1_001	EL..N69_10rE..322809_S20_R1_001, W..N69_10rE..322799_S10_R1_001
ndt80 7hrs (SES) larger pulldown fragments (supplements)	ex.HJ_N05_ELqvsELr_pS18_7..pS91_7.ntc.ex.MJLURA3.bin150.g400	-0.27999	-0.95936	0.679369		MJL4018 (7hrs)	A	MJL4091 (7hrs)	A	EL..pS18_7..S1_R1_001	EL..pS91_7..S3_R1_001
ndt80 7hrs (SES) (slightly larger fragments than std. HJpullSeq)	ex.HJ_N05_ELqvsELr_pSS18_7..pSS91_7.ntc.ex.MJLURA3.bin150.g400	-0.425641	-1.08888	0.663243		MJL4018 (7hrs)	A	MJL4091 (7hrs)	A	EL..pSS18_7..S4_R1_001	EL..pSS91_7..S6_R1_001
wild-type 4hrs (SES)	ex.HJ_N07_ELqvsELr_54_4..55_35.ntc.ex.MJLURA3.bin150.g400	-0.708249	-1.12252	0.414269		MJL3554 (4hrs)	B	MJL3555 (3.5hrs)	B	EL..54_4..S9_R1_001	EL..55_35..S12_R1_001
wild-type 4.5hrs (SES)	ex.HJ_N07_ELqvsELr_54_45..55_4.ntc.ex.MJLURA3.bin150.g400	-0.574201	-0.970362	0.396161		MJL3554 (4.5hrs)	B	MJL3555 (4hrs)	B	EL..54_45..S10_R1_001	EL..55_4..S13_R1_001
wild-type 5hrs (SES)	ex.HJ_N07_ELqvsELr_54_5..55_45.ntc.ex.MJLURA3.bin150.g400	-0.212708	-0.667626	0.454918		MJL3554 (5hrs)	B	MJL3555 (4.5hrs)	B	EL..54_5..S11_R1_001	EL..55_45..S14_R1_001
wild-type 4+4.5+5hrs (SES) (merged, averaged)	ex.HJ_N07_merge.ELqELr.pSS54_4.45.5vs55_35.4.45.ntc.ex.MJLURA3.bin150.g400	-0.480965	-0.762885	0.28192		MJL3554 (4, 4.5, 5hrs)	B	MJL3555 (3.5, 4, 4.5hrs)	B	from: EL..54_4, EL..54_45, EL..54_5	from: EL..55_35, EL..55_4, EL..55_45
dmc1 5hrs (SES) (3x dmc1 5h vs spo11 3.5,4,4.5h, merged, averaged)	ex.HJ_N07_merge.ELqELr.pSS38_5vs55_35.4.45.ntc.ex.MJLURA3.bin150.g400	0.124739	-0.283698	0.408437		MJL3538 (5hrs)	B	MJL3555 (3.5, 4, 4.5hrs)	B	EL..38_5..S8_R1_001 (3x)	from: EL..55_35, EL..55_4, EL..55_45
spo11 4.5hrs vs spo11 4hrs (SES)	ex.HJ_N07_ELqvsELr_55_45..55_4.ntc.ex.MJLURA3.bin150.g400	-0.352048	-0.742031	0.389983		MJL3555 (4.5hrs)	B	MJL3555 (4hrs)	B	EL..55_45..S14_R1_001	EL..55_4..S13_R1_001
(cal) calibrated with S.mikatae spike-in, scaled on spike-in
(SES) not calibrated, scaled on spo11 Reference using Signal Extraction Scaling
